# Disobind: a sequence-based, partner-dependent contact map and interface residue predictor for intrinsically disordered regions

**DOI:** 10.1101/2024.12.19.629373

**Authors:** Kartik Majila, Varun Ullanat, Shruthi Viswanath

## Abstract

Intrinsically disordered proteins or regions (IDPs/IDRs) adopt diverse binding modes with different partners, from coupled-folding-and-binding, to fuzzy binding, to fully-disordered binding. Characterizing IDR interfaces is challenging experimentally and computationally. The state-of-the-art AlphaFold-multimer and AlphaFold3 can be used to predict IDR binding sites, although they are less accurate at their benchmarked confidence cutoffs. Here, we developed Disobind, a deep-learning method that predicts inter-protein contact maps and interface residues for an IDR and its partner, given their sequences. It uses sequence embeddings from the ProtT5 protein language model. Disobind outperforms state-of-the-art interface predictors for IDRs. It also outperforms AlphaFold-multimer and AlphaFold3 at multiple confidence cutoffs. Combining Disobind and AlphaFold-multimer predictions further improves the performance. In contrast to current methods, Disobind considers the context of the binding partner and does not depend on structures and multiple sequence alignments. Its predictions can be used to localize IDRs in large assemblies and characterize IDR-mediated interactions.

A record of this paper’s transparent peer review process is included in the supplemental information.
