## Supplementary material for "Disobind: a sequence-based, partner-dependent contact map and interface residue predictor for intrinsically disordered regions": Table S1

### Sheet: Sheet1
Model	Hyperparameters	Contact map prediction			Interface prediction
		CG 1	CG 5	CG 10	CG 1	CG 5	CG 10
Projection block	Linear bias	True.	True.	True.	True.	True.	True.
	Projection dim	256	128	128	128	128	128
	Activation	ELU	ELU	ELU	ELU	ELU	ELU
	Droput probability	0.2	0.2	0.2	0.2	0.2	0.2
Interaction Block	Aggregate	OP-OD	OP-OD	OP-OD	OP-OD	OP-OD	OP-OD
MLP	Linear bias	True.	True.	True.	True.	True.	True.
	Activation	ELU	ELU	ELU	ELU	ELU	ELU
	Scale factor	2	2	2	0	0	0
	No. of layers	3	3	3	0	0	0
	Norm	Layer Norm	Layer Norm	Layer Norm	Layer Norm	Layer Norm	Layer Norm
Output block	Linear bias	True.	True.	True.	True.	True.	True.
	Activation	ELU	ELU	ELU	ELU	ELU	ELU
Training parameters	Batch size	64	64	64	64	64	64
	Optimizer	AdamW	AdamW	AdamW	AdamW	AdamW	AdamW
	Amsgrad	True.	True.	True.	True.	True.	True.
	Weight decay	0.05	0.05	0.05	0.05	0.05	0.05
	Base learning rate	0.0004	0.0002	0.0001	0.0002	0.0001	0.0001
	Scheduler	Exponential	Exponential	Exponential	Exponential	Exponential	Exponential
	Scheduler decay factor	0.98	0.97	0.97	0.98	0.94	0.93
	Loss function	Singularity enhanced loss	Singularity enhanced loss	Singularity enhanced loss	Singularity enhanced loss	Singularity enhanced loss	Singularity enhanced loss
	Loss parameters (Alpha, Beta)	0.9, 3	0.9, 3	0.9, 3	0.9, 3	0.9, 3	0.9, 3
	Max epochs	30	30	30	25	25	25
	Calibration model	None	None	None	None	None	None
